# Variation and selection at predicted G-quadruplexes across the human pangenome

**DOI:** 10.64898/2026.06.18.733261

**Authors:** Saswat K. Mohanty, Maximillian G. Marin, Linnéa Smeds, Francesca Chiaromonte, Christian D. Huber, Kateryna D. Makova, Human Pangenome Reference Consortium

## Abstract

G-quadruplexes (G4s), non-canonical DNA structures whose sequence motifs occupy approximately 1% of the human genome, are important for myriad cellular functions, including regulating transcription and replication. Yet they also contribute to genomic instability by increasing mutations and structural variation. Despite their significance, G4 motifs have not been studied in detail across multiple human genomes. Here, we conducted a comprehensive analysis of presence/absence and sequence variation, measured selection strength, and evaluated gene expression regulation potential for predicted G4s (pG4s) across population groups in the second release of the Human Pangenome Reference Consortium dataset, comprising high-quality, near-telomere-to-telomere diploid genomes from 231 individuals worldwide, along with three reference assemblies. Across the human pangenome, we identified over 353 million pG4s, including 1.15 million pG4s absent from reference assemblies but shared across other haplotypes. Our analysis revealed that pG4 sharing patterns recapitulate human population structure: African individuals displayed lower levels of pG4 sharing than non-Africans, whereas East Asian individuals exhibited higher levels of sharing. By analyzing the site frequency spectrum across various genomic annotations, we computed and compared selection coefficients (*S_d_*) at pG4 vs. non-pG4 sites. As expected, the strongest purifying selection (*S_d_ ≥ 10*) was detected at protein-coding exons, where pG4 sites had similar or lower selection coefficients compared with those for pG4 sites. Strikingly, this pattern reversed at regulatory regions: although purifying selection was weaker overall at promoters, introns, enhancers, and replication origins (*1 ≤ S_d_ < 10*), pG4 sites at these regions experienced stronger selection than non-pG4 sites—suggesting that pG4s play functional roles outside coding sequences. Additionally, by integrating pG4 data with long-read transcriptome data profiles from this large cohort, we found that pG4s located at promoters and at (or near) exon-intron junctions may influence variation in gene expression levels and transcript isoforms, respectively, across the human pangenome individuals. Leveraging extensive population-scale data, our research illuminates the fundamental importance and functional relevance of G4s across human genomes.
