## Supplementary Tables for "Variation and selection at predicted G-quadruplexes across the human pangenome"

### Sheet: Table S1
Gene Name	SNP ID	TSS distance	AF	MA samples	MA count	Slope	SE	nominal p-value	q-value	G4 regionID	G4 Region	REF	ALT	REF P-score	REF H-score	ALT P-score	ALT H-score
BROX	CHM13#0#chr1:221944851:>37278>37281	-1469	0.068	26	28	1.363	0.169	7.26e-14	3.04e-11	R0060344:chr1	CHM13#0#chr1:221944839-221944871	G	C	140	2.72	126	2.47
POC5	CHM13#0#chr5:76198607:>7871>7874	94	0.141	56	58	0.813	0.139	1.91e-08	3.02e-06	R0013078:chr5	CHM13#0#chr5:76198588-76198615	G	A	67	1.56	56	1.52
POGLUT3	CHM13#0#chr11:108505942:>20722>20725	-143	0.167	67	69	-0.726	0.129	6.54e-08	9.32e-06	R0031345:chr11	CHM13#0#chr11:108505932-108505959	G	A	64	1.56	-	1.15
MEGF9	CHM13#0#chr9:132910828:>33784>33787	204	0.417	127	172	-0.553	0.104	2.8e-07	3.42e-05	R0033901:chr9	CHM13#0#chr9:132910808-132910836	A	G	-	-	44	1.54
CLIP3	CHM13#0#chr19:38578656:>23964>23967	-16	0.138	48	57	0.68	0.137	1.54e-06	0.0001444	R0024170:chr19	CHM13#0#chr19:38578655-38578679	G	T	94	2.71	74	2.52
ATG10	CHM13#0#chr5:82456879:>16742>16745	682	0.92	33	33	-0.845	0.175	2.82e-06	0.0002474	R0014239:chr5	CHM13#0#chr5:82456856-82456892	G	C	82	-1.58	94	-2.06
PLCB2	CHM13#0#chr15:38114877:>4393>4396	62	0.32	104	132	0.424	0.098	2.27e-05	0.00158	R0007549:chr15	CHM13#0#chr15:38114858-38114881	C	G	153	-3.43	131	-3.07
DAPK2	CHM13#0#chr15:61853539:>34366>34369	-112	0.204	70	84	-0.505	0.117	2.5e-05	0.001716	R0012364:chr15	CHM13#0#chr15:61853526-61853564	A	C	86	1.61	86	1.61
SV2B	CHM13#0#chr15:88860927:>42056>42059	617	0.566	128	179	-0.397	0.093	2.88e-05	0.001936	R0028243:chr15	CHM13#0#chr15:88860914-88860938	C	G	-	-	46	1.71
ANKH	CHM13#0#chr5:14810951:>32336>32338	-267	0.417	132	172	0.392	0.098	8.5e-05	0.004699	R0005540:chr5	CHM13#0#chr5:14810951-14810980	AGGGGCGAC	A	99	2.14	96	2.16
UCK1	CHM13#0#chr9:143744166:>35695>35697	-58	0.012	5	5	-1.797	0.458	0.0001205	0.006241	R0025075:chr9	CHM13#0#chr9:143744163-143744184	C	CCGCGCCCGCCCCTTCCCCAGGCCCGG	G4 duplication
SAAL1	CHM13#0#chr11:18201553:>7476>7478	-74	0.864	54	56	0.598	0.154	0.0001359	0.006862	R0009284:chr11	CHM13#0#chr11:18201554-18201575	CCGG	C	-	-	45	1.52
SLC37A2	CHM13#0#chr11:125092119:>2972>2975	150	0.755	88	101	-0.425	0.111	0.0001742	0.008401	R0036942:chr11	CHM13#0#chr11:125092096-125092122	T	C	72	2.04	72	1.92
DGCR6	CHM13#0#chr22:19281846:>2133>2135	265	0.044	18	18	-0.902	0.238	0.0001962	0.009226	R0004320:chr22	CHM13#0#chr22:19281848-19281865	CGCGGGCGGG	C	52	2.06	-	-
MOCS2	CHM13#0#chr5:53937333:>41192>41194	-210	0.289	100	119	-0.412	0.109	0.0002011	0.009407	R0009739:chr5	CHM13#0#chr5:53937328-53937350	C	CCGGGGG	92	2.45	153	3.35
SESTD1	CHM13#0#chr2:179747518:>21468>21471	-526	0.325	109	134	0.396	0.104	0.000202	0.00944	R0038127:chr2	CHM13#0#chr2:179747513-179747547	T	G	77	1.74	83	1.82
